# Large-scale mouse mutagenesis identifies novel genes affecting vertebral development

**DOI:** 10.1101/2024.09.12.612224

**Authors:** Ximena Ibarra-Soria, Elizabeth Webb, John F. Mulley

## Abstract

We analyzed the International Mouse Phenotyping Consortium (IMPC) release 19 set of 8,539 phenotyped whole-gene knockouts to identify 204 genes that alter vertebral development. These genes are broadly grouped into six categories based on their phenotype: “vertebral number” (22 genes); “vertebral processes” (35 genes); “spine shape” (16 genes); “tail morphology” (73 genes); “vertebral form” (62 genes); and “somitogenesis” (24 genes), with minimal overlap between groups. Gene expression analysis of somite trios across six developmental stages show that 182 of these genes are expressed in somites, and 60% of them show variable expression during somite maturation. A further 54% show expression changes between developmental stages. Fourteen of the 204 genes affecting vertebral development have a vertebral phenotype as their only phenotype, and for 34 genes vertebral phenotypes represent ≥50% of their total phenotypes. We find no evidence for a previous association of the majority of these genes with vertebral defects, and have therefore identified an extensive set of novel candidate genes for association with vertebral malformations in humans, including vertebral fusions, numerical variation, and scoliosis.
