## Supplemental file 4 for "Large-scale mouse mutagenesis identifies novel genes affecting vertebral development"

### Sheet: Somite sequencing
Gene	Differential expression (DE) in trios	Differential expression (DE) in stages	Fate	Cluster in Ibarra-Soria et al., 2023	Clusters_DE_trios	Clusters_DE_stage	Clusters_all
1110059G10Rik	FALSE	TRUE	lumbar	cluster8	NA	cluster2	cluster7
4932438H23Rik	FALSE	FALSE	NA	NA	NA	NA	NA
5430419D17Rik	FALSE	FALSE	NA	NA	NA	NA	NA
5830411N06Rik	FALSE	FALSE	NA	NA	NA	NA	NA
Abca4	FALSE	FALSE	NA	NA	NA	NA	cluster8
Adamts1	FALSE	TRUE	cervical	cluster3	NA	cluster6	cluster1
Aebp1	FALSE	TRUE	cervical	cluster2	NA	cluster6	cluster1
Aff3	TRUE	TRUE	sacral	cluster9	cluster3	cluster8	cluster5
Aff4	FALSE	TRUE	cervical	cluster2	NA	cluster4	cluster2
Alg10b	FALSE	TRUE	cervical	cluster3	NA	cluster8	cluster5
Ambra1	FALSE	FALSE	NA	NA	NA	NA	cluster5
Ankmy2	FALSE	TRUE	lumbar	cluster8	NA	cluster7	cluster3
Arpc1b	FALSE	TRUE	sacral	cluster11	NA	cluster3	cluster6
Asphd1	FALSE	FALSE	NA	NA	NA	NA	NA
Atp1b1	TRUE	TRUE	cervical	cluster1	cluster1	cluster4	cluster9
Atp1b3	FALSE	FALSE	NA	NA	NA	NA	cluster4
B020004J07Rik	FALSE	FALSE	NA	NA	NA	NA	NA
Barx2	FALSE	FALSE	NA	NA	NA	NA	NA
Bptf	FALSE	FALSE	NA	NA	NA	NA	cluster2
Brd2	FALSE	FALSE	NA	NA	NA	NA	cluster5
C9orf72	TRUE	TRUE	lumbar	cluster7	cluster1	cluster3	cluster7
Cacna1c	FALSE	TRUE	thoracic	cluster5	NA	cluster7	cluster9
Cant1	FALSE	FALSE	NA	NA	NA	NA	cluster1
Capza1	FALSE	TRUE	lumbar	cluster8	NA	cluster3	cluster7
Cbx5	FALSE	FALSE	NA	NA	NA	NA	cluster3
Ccnd2	TRUE	TRUE	lumbar	cluster7	cluster2	cluster1	cluster1
Celsr1	TRUE	TRUE	lumbar	cluster7	cluster2	cluster6	cluster1
Cfd	FALSE	FALSE	NA	NA	NA	NA	NA
Cgn	FALSE	TRUE	cervical	cluster1	NA	cluster6	cluster1
Chd1l	FALSE	TRUE	cervical	cluster2	NA	cluster5	cluster3
Chrna2	FALSE	FALSE	NA	NA	NA	NA	NA
Cog6	FALSE	TRUE	lumbar	cluster8	NA	cluster7	cluster3
Col11a1	TRUE	TRUE	lumbar	cluster7	cluster3	cluster3	cluster7
Colec10	TRUE	TRUE	cervical	cluster4	cluster2	cluster1	cluster1
Coq6	FALSE	FALSE	NA	NA	NA	NA	cluster3
Cpt2	FALSE	FALSE	NA	NA	NA	NA	cluster8
Ctbp2	FALSE	FALSE	NA	NA	NA	NA	cluster2
Cx3cr1	FALSE	TRUE	sacral	cluster11	NA	cluster2	cluster6
Cyb561	FALSE	TRUE	sacral	cluster11	NA	cluster2	cluster8
Cyp27b1	FALSE	FALSE	NA	NA	NA	NA	cluster3
Cysltr2	FALSE	TRUE	cervical	cluster1	NA	cluster1	cluster1
Dbn1	TRUE	TRUE	cervical	cluster3	cluster1	cluster5	cluster2
Dcbld2	FALSE	TRUE	thoracic	cluster5	NA	cluster5	cluster4
Dcdc2c	FALSE	FALSE	NA	NA	NA	NA	NA
Dis3l2	FALSE	FALSE	NA	NA	NA	NA	cluster1
Dnase1l2	FALSE	FALSE	NA	NA	NA	NA	cluster9
Dpf2	FALSE	FALSE	NA	NA	NA	NA	cluster1
Dph6	FALSE	TRUE	lumbar	cluster8	NA	cluster7	cluster3
Duoxa2	FALSE	FALSE	NA	NA	NA	NA	NA
Eng	FALSE	TRUE	sacral	cluster11	NA	cluster2	cluster6
Fbn2	TRUE	TRUE	thoracic	cluster5	cluster1	cluster8	cluster4
Fbrsl1	FALSE	FALSE	NA	NA	NA	NA	cluster1
Fbxo22	FALSE	FALSE	NA	NA	NA	NA	cluster4
Fgf3	TRUE	TRUE	sacral	cluster11	cluster1	cluster5	cluster8
Fgf7	FALSE	FALSE	NA	NA	NA	NA	NA
Fgfr1op2	FALSE	FALSE	NA	NA	NA	NA	cluster6
Fggy	TRUE	TRUE	cervical	cluster1	cluster1	cluster4	cluster9
Flnc	FALSE	TRUE	cervical	cluster2	NA	cluster4	cluster2
Fuz	FALSE	FALSE	NA	NA	NA	NA	cluster8
Gal3st1	FALSE	TRUE	cervical	cluster1	NA	cluster6	cluster8
Gdf11	FALSE	TRUE	sacral	cluster11	NA	cluster3	cluster6
Gldc	TRUE	TRUE	cervical	cluster3	cluster2	cluster1	cluster1
Glg1	FALSE	FALSE	NA	NA	NA	NA	cluster5
Glmn	FALSE	TRUE	lumbar	cluster8	NA	cluster6	cluster1
Gm13547	FALSE	FALSE	NA	NA	NA	NA	NA
Gna11	FALSE	FALSE	NA	NA	NA	NA	cluster1
Gramd1b	FALSE	FALSE	NA	NA	NA	NA	cluster1
Gramd2	FALSE	FALSE	NA	NA	NA	NA	cluster3
Gyg	FALSE	TRUE	lumbar	cluster7	NA	cluster6	cluster1
H2-Eb1	FALSE	FALSE	NA	NA	NA	NA	cluster7
Hbs1l	FALSE	FALSE	NA	NA	NA	NA	cluster3
Helq	FALSE	TRUE	lumbar	cluster8	NA	cluster5	cluster9
Hip1	FALSE	FALSE	NA	NA	NA	NA	cluster2
Hoxc12	FALSE	TRUE	sacral	cluster11	NA	cluster2	cluster6
Htr1f	FALSE	FALSE	NA	NA	NA	NA	NA
Ifi27l2a	FALSE	TRUE	cervical	cluster2	NA	cluster1	cluster1
Il12a	FALSE	FALSE	NA	NA	NA	NA	NA
Il2ra	FALSE	FALSE	NA	NA	NA	NA	NA
Ino80c	FALSE	FALSE	NA	NA	NA	NA	cluster1
Ipo9	FALSE	FALSE	NA	NA	NA	NA	cluster4
Isyna1	FALSE	TRUE	sacral	cluster11	NA	cluster2	cluster6
Jmjd1c	FALSE	TRUE	cervical	cluster3	NA	cluster8	cluster2
Kcnv2	FALSE	FALSE	NA	NA	NA	NA	NA
Kdm7a	FALSE	TRUE	sacral	cluster10	NA	cluster5	cluster9
Kera	FALSE	FALSE	NA	NA	NA	NA	NA
Klf7	FALSE	TRUE	cervical	cluster4	NA	cluster5	cluster5
Krit1	FALSE	TRUE	thoracic	cluster6	NA	cluster5	cluster3
L3mbtl2	FALSE	TRUE	cervical	cluster2	NA	cluster1	cluster1
Lox	FALSE	TRUE	thoracic	cluster6	NA	cluster7	cluster9
Lrrk1	FALSE	TRUE	sacral	cluster11	NA	cluster2	cluster6
Lum	FALSE	TRUE	lumbar	cluster7	NA	cluster1	cluster1
Lyplal1	FALSE	FALSE	NA	NA	NA	NA	cluster3
Mau2	FALSE	FALSE	NA	NA	NA	NA	cluster3
Mbd1	FALSE	TRUE	NA	cluster12	NA	cluster5	cluster3
Med11	FALSE	FALSE	NA	NA	NA	NA	cluster8
Micu1	FALSE	TRUE	sacral	cluster11	NA	cluster3	cluster7
Mir320	FALSE	FALSE	NA	NA	NA	NA	NA
Mllt10	FALSE	TRUE	cervical	cluster3	NA	cluster8	cluster2
Mmp11	TRUE	TRUE	sacral	cluster11	cluster1	cluster3	cluster7
Mpp6	FALSE	FALSE	NA	NA	NA	NA	cluster4
Mtch2	FALSE	FALSE	NA	NA	NA	NA	cluster7
Ndel1	FALSE	FALSE	NA	NA	NA	NA	cluster5
Ndufb5	FALSE	TRUE	sacral	cluster11	NA	cluster2	cluster6
Nemf	FALSE	FALSE	NA	NA	NA	NA	cluster3
Nisch	FALSE	FALSE	NA	NA	NA	NA	cluster5
Nog	FALSE	TRUE	cervical	cluster1	NA	cluster6	cluster8
Nono	FALSE	FALSE	NA	NA	NA	NA	cluster4
Notch1	TRUE	TRUE	thoracic	cluster6	cluster1	cluster5	cluster4
Npr2	FALSE	TRUE	sacral	cluster10	NA	cluster3	cluster7
Nr6a1	FALSE	TRUE	cervical	cluster2	NA	cluster4	cluster2
Opa1	FALSE	FALSE	NA	NA	NA	NA	cluster3
Os9	FALSE	TRUE	thoracic	cluster5	NA	cluster8	cluster5
Pabpc4	FALSE	FALSE	NA	NA	NA	NA	cluster1
Parp4	FALSE	TRUE	sacral	cluster11	NA	cluster2	cluster6
Pcgf2	FALSE	TRUE	cervical	cluster2	NA	cluster4	cluster2
Pcgf3	FALSE	FALSE	NA	NA	NA	NA	cluster5
Pcsk5	TRUE	TRUE	thoracic	cluster6	cluster1	cluster5	cluster4
Pde5a	FALSE	TRUE	cervical	cluster2	NA	cluster4	cluster2
Pdhb	FALSE	FALSE	NA	NA	NA	NA	cluster7
Pdss2	FALSE	FALSE	NA	NA	NA	NA	cluster5
Pfdn1	FALSE	FALSE	NA	NA	NA	NA	cluster6
Pfdn5	FALSE	TRUE	sacral	cluster11	NA	cluster2	cluster6
Pfn4	FALSE	FALSE	NA	NA	NA	NA	cluster9
Pigq	FALSE	FALSE	NA	NA	NA	NA	cluster1
Pitx1	FALSE	TRUE	lumbar	cluster7	NA	cluster1	cluster8
Pld5	TRUE	FALSE	NA	NA	cluster1	NA	cluster8
Plekhm1	FALSE	FALSE	NA	NA	NA	NA	cluster1
Ppp1r35	FALSE	FALSE	NA	NA	NA	NA	cluster8
Ppp1r42	FALSE	FALSE	NA	NA	NA	NA	NA
Psen1	FALSE	FALSE	NA	NA	NA	NA	cluster2
Pstpip2	FALSE	TRUE	sacral	cluster11	NA	cluster7	cluster6
R3hdm1	FALSE	FALSE	NA	NA	NA	NA	cluster2
Rad9a	FALSE	FALSE	NA	NA	NA	NA	cluster9
Ralb	FALSE	TRUE	lumbar	cluster8	NA	cluster3	cluster7
Rbm22	FALSE	FALSE	NA	NA	NA	NA	cluster1
Rbm45	FALSE	FALSE	NA	NA	NA	NA	cluster3
Rexo1	FALSE	FALSE	NA	NA	NA	NA	cluster2
Rlim	FALSE	FALSE	NA	NA	NA	NA	cluster5
Ropn1l	FALSE	TRUE	thoracic	cluster6	NA	cluster7	cluster3
Ror2	FALSE	TRUE	cervical	cluster2	NA	cluster4	cluster2
Runx2	FALSE	TRUE	cervical	cluster1	NA	cluster1	cluster2
Scaf11	FALSE	FALSE	NA	NA	NA	NA	cluster2
Scn3b	FALSE	FALSE	NA	NA	NA	NA	NA
Sec24b	FALSE	FALSE	NA	NA	NA	NA	cluster7
Sel1l	FALSE	FALSE	NA	NA	NA	NA	cluster5
Selenok	FALSE	TRUE	sacral	cluster10	NA	cluster2	cluster6
Setd3	FALSE	FALSE	NA	NA	NA	NA	cluster9
Setd5	FALSE	TRUE	cervical	cluster2	NA	cluster4	cluster2
Sfr1	TRUE	FALSE	NA	NA	cluster1	NA	cluster8
Sh2d5	FALSE	TRUE	lumbar	cluster8	NA	cluster7	cluster6
Shroom3	TRUE	TRUE	thoracic	cluster6	cluster1	cluster5	cluster4
Sik3	FALSE	TRUE	lumbar	cluster8	NA	cluster3	cluster7
Sirt3	FALSE	TRUE	lumbar	cluster8	NA	cluster3	cluster7
Skida1	FALSE	TRUE	cervical	cluster3	NA	cluster1	cluster1
Slc20a2	FALSE	TRUE	cervical	cluster3	NA	cluster4	cluster2
Slc25a1	FALSE	TRUE	thoracic	cluster6	NA	cluster5	cluster4
Slc25a30	FALSE	TRUE	cervical	cluster1	NA	cluster1	cluster1
Slc25a4	FALSE	FALSE	NA	NA	NA	NA	cluster4
Slc26a2	FALSE	FALSE	NA	NA	NA	NA	cluster2
Slc29a1	TRUE	TRUE	cervical	cluster3	cluster2	cluster1	cluster1
Slc29a3	FALSE	TRUE	sacral	cluster11	NA	cluster2	cluster6
Slc30a9	FALSE	FALSE	NA	NA	NA	NA	cluster9
Slc35d1	FALSE	FALSE	NA	NA	NA	NA	cluster4
Slc6a5	FALSE	FALSE	NA	NA	NA	NA	NA
Slmap	FALSE	FALSE	NA	NA	NA	NA	cluster5
Snx3	FALSE	FALSE	NA	NA	NA	NA	cluster7
Spopl	FALSE	FALSE	NA	NA	NA	NA	cluster9
Srd5a3	FALSE	TRUE	cervical	cluster1	NA	cluster1	cluster1
Supt5	FALSE	TRUE	cervical	cluster2	NA	cluster4	cluster2
Svep1	FALSE	TRUE	lumbar	cluster7	NA	cluster3	cluster7
Tbx20	FALSE	TRUE	lumbar	cluster7	NA	cluster1	cluster1
Tfap4	FALSE	FALSE	NA	NA	NA	NA	cluster5
Tfec	FALSE	TRUE	lumbar	cluster8	NA	cluster6	cluster8
Tgds	FALSE	FALSE	NA	NA	NA	NA	cluster3
Tm9sf4	FALSE	FALSE	NA	NA	NA	NA	cluster1
Tmc6	TRUE	TRUE	cervical	cluster4	cluster2	cluster1	cluster1
Tmem132a	FALSE	TRUE	thoracic	cluster6	NA	cluster4	cluster2
Tmem248	FALSE	FALSE	NA	NA	NA	NA	cluster2
Tmem70	FALSE	TRUE	sacral	cluster11	NA	cluster3	cluster6
Tpte	FALSE	FALSE	NA	NA	NA	NA	NA
Traf3ip1	FALSE	FALSE	NA	NA	NA	NA	cluster5
Tram2	FALSE	FALSE	NA	NA	NA	NA	cluster9
Trim61	TRUE	TRUE	lumbar	cluster7	cluster3	cluster6	cluster8
Trip13	FALSE	FALSE	NA	NA	NA	NA	cluster4
Ttc28	TRUE	TRUE	thoracic	cluster5	cluster3	cluster8	cluster5
Twist1	TRUE	TRUE	thoracic	cluster5	cluster3	cluster8	cluster5
Ube2g1	FALSE	FALSE	NA	NA	NA	NA	cluster4
Uchl1	TRUE	TRUE	sacral	cluster11	cluster3	cluster7	cluster8
Ushbp1	FALSE	TRUE	lumbar	cluster7	NA	cluster2	cluster6
Vangl2	FALSE	FALSE	NA	NA	NA	NA	cluster2
Vcan	TRUE	TRUE	thoracic	cluster6	cluster1	cluster8	cluster4
Vgll3	FALSE	TRUE	sacral	cluster9	NA	cluster6	cluster1
Vps53	FALSE	FALSE	NA	NA	NA	NA	cluster8
Vstm2a	FALSE	TRUE	cervical	cluster4	NA	cluster7	cluster3
Wac	FALSE	FALSE	NA	NA	NA	NA	cluster4
Wdr37	FALSE	FALSE	NA	NA	NA	NA	cluster4
Wdtc1	FALSE	TRUE	cervical	cluster4	NA	cluster7	cluster1
Xaf1	FALSE	FALSE	NA	NA	NA	NA	cluster9
Xbp1	FALSE	FALSE	NA	NA	NA	NA	cluster4
Xndc1	FALSE	FALSE	NA	NA	NA	NA	cluster5
Zdhhc20	FALSE	FALSE	NA	NA	NA	NA	cluster9
Zfhx2	FALSE	TRUE	cervical	cluster3	NA	cluster4	cluster2
Zmym2	FALSE	FALSE	NA	NA	NA	NA	cluster3
Zscan2	FALSE	FALSE	NA	NA	NA	NA	cluster3
