## Supplemental file 3 for "Large-scale mouse mutagenesis identifies novel genes affecting vertebral development"

### Sheet: Development (green)
Shared name	Name	Descriptopn	Value	Log_size	Uniqueness	Dispensibility
heart trabecula morphogenesis	heart trabecula morphogenesis	heart trabecula morphogenesis	-2.308	3.07	0.689	0.526
bone mineralization	bone mineralization	bone mineralization	-2.152	3.525	0.63	0.65
lateral sprouting involved in lung morphogenesis	lateral sprouting involved in lung morphogenesis	lateral sprouting involved in lung morphogenesis	-1.731	1.602	0.65	0.659
skin development	skin development	skin development	-1.484	3.995	0.646	0.639
stem cell population maintenance	stem cell population maintenance	stem cell population maintenance	-1.339	3.802	0.691	0.444
lateral sprouting from an epithelium	lateral sprouting from an epithelium	lateral sprouting from an epithelium	-2.269	2.511	0.658	0.57
molting cycle	molting cycle	molting cycle	-3.515	3.683	0.77	0.433
muscle contraction	muscle contraction	muscle contraction	-1.426	4.02	0.76	0.466
renal system development	renal system development	renal system development	-1.51	4.155	0.636	0.609
establishment of tissue polarity	establishment of tissue polarity	establishment of tissue polarity	-2.545	3.5	0.675	0.557
embryonic morphogenesis	embryonic morphogenesis	embryonic morphogenesis	-7.382	4.524	0.589	0.675
central nervous system development	central nervous system development	central nervous system development	-1.866	4.652	0.608	0.691
skeletal system development	skeletal system development	skeletal system development	-7.379	4.407	0.624	0.579
cell development	cell development	cell development	-3.155	5.209	0.621	0.673
developmental maturation	developmental maturation	developmental maturation	-2.958	4.25	0.686	0.487
circulatory system development	circulatory system development	circulatory system development	-4.487	4.681	0.61	0.694
pattern specification process	pattern specification process	pattern specification process	-3.659	4.502	0.624	0.672
cranial skeletal system development	cranial skeletal system development	cranial skeletal system development	-2.919	3.744	0.697	0.455
post-anal tail morphogenesis	post-anal tail morphogenesis	post-anal tail morphogenesis	-2.528	3.06	0.691	0.526
maintenance of cell number	maintenance of cell number	maintenance of cell number	-1.303	3.812	0.703	0.444
skeletal system morphogenesis	skeletal system morphogenesis	skeletal system morphogenesis	-5.738	4.053	0.584	0.601
heart development	heart development	heart development	-4.421	4.423	0.568	0.681
astrocyte differentiation	astrocyte differentiation	astrocyte differentiation	-1.917	3.319	0.661	0.491
embryo development	embryo development	embryo development	-6.707	4.835	0.607	0.661
ossification	ossification	ossification	-2.599	4.131	0.757	0.462
connective tissue development	connective tissue development	connective tissue development	-4.859	4.134	0.643	0.481
organ growth	organ growth	organ growth	-1.785	3.598	0.695	0.431
tube formation	tube formation	tube formation	-5.794	3.848	0.614	0.584
appendage development	appendage development	appendage development	-7.638	4.032	0.646	0.541
trabecula morphogenesis	trabecula morphogenesis	trabecula morphogenesis	-3.722	3.215	0.686	0.536
muscle structure development	muscle structure development	muscle structure development	-3.707	4.443	0.669	0.519
tube development	tube development	tube development	-5.963	4.664	0.616	0.692
anterior/posterior pattern specification	anterior/posterior pattern specification	anterior/posterior pattern specification	-4.063	4.07	0.635	0.583
morphogenesis of a branching structure	morphogenesis of a branching structure	morphogenesis of a branching structure	-1.512	3.949	0.645	0.601
appendage morphogenesis	appendage morphogenesis	appendage morphogenesis	-8.715	3.947	0.62	0
striated muscle tissue development	striated muscle tissue development	striated muscle tissue development	-2.177	3.865	0.649	0.681
biomineral tissue development	biomineral tissue development	biomineral tissue development	-2.642	3.775	0.633	0.673
muscle system process	muscle system process	muscle system process	-1.504	4.1	0.757	0.601
establishment of planar polarity	establishment of planar polarity	establishment of planar polarity	-2.571	3.499	0.632	0.683
skin epidermis development	skin epidermis development	skin epidermis development	-3.781	3.614	0.631	0.658
anatomical structure maturation	anatomical structure maturation	anatomical structure maturation	-2.1	4.191	0.676	0.523

### Sheet: Regulation (blue)
Shared name	Name	Descriptopn	Value	Log_size	Uniqueness	Dispensibility
negative regulation of protein catabolic process	negative regulation of protein catabolic process	negative regulation of protein catabolic process	-1.354	3.621	0.797	0.632
cellular response to growth factor stimulus	cellular response to growth factor stimulus	cellular response to growth factor stimulus	-3.081	4.44	0.953	0.251
regulation of binding	regulation of binding	regulation of binding	-2.589	4.128	0.873	0.179
transmembrane receptor protein tyrosine kinase signaling pathway	transmembrane receptor protein tyrosine kinase signaling pathway	transmembrane receptor protein tyrosine kinase signaling pathway	-3.174	4.672	0.819	0.699
regulation of organelle organization	regulation of organelle organization	regulation of organelle organization	-2.217	5.101	0.839	0.243
regulation of cell differentiation	regulation of cell differentiation	regulation of cell differentiation	-4.319	4.815	0.788	0.589
cell-cell signaling	cell-cell signaling	cell-cell signaling	-2.221	5.102	0.84	0.397
regulation of cell population proliferation	regulation of cell population proliferation	regulation of cell population proliferation	-2.334	4.857	0.854	0.231
cellular response to stress	cellular response to stress	cellular response to stress	-1.983	5.976	0.962	0.392
regulation of striated muscle tissue development	regulation of striated muscle tissue development	regulation of striated muscle tissue development	-3.449	2.866	0.832	0.453
negative regulation of developmental process	negative regulation of developmental process	negative regulation of developmental process	-1.682	4.622	0.746	0.692
regulation of cell communication	regulation of cell communication	regulation of cell communication	-2.108	5.455	0.837	0.266
positive regulation of binding	positive regulation of binding	positive regulation of binding	-1.84	3.804	0.877	0.59
regulation of morphogenesis of an epithelium	regulation of morphogenesis of an epithelium	regulation of morphogenesis of an epithelium	-2.097	3.438	0.829	0.528
wound healing	wound healing	wound healing	-1.764	4.39	0.976	0.542
regulation of transcription by RNA polymerase II	regulation of transcription by RNA polymerase II	regulation of transcription by RNA polymerase II	-1.81	5.761	0.792	0.472
regulation of muscle organ development	regulation of muscle organ development	regulation of muscle organ development	-3.387	3.019	0.839	0.461
positive regulation of transcription from RNA polymerase II promoter involved in cellular response to chemical stimulus	positive regulation of transcription from RNA polymerase II promoter involved in cellular response to chemical stimulus	positive regulation of transcription from RNA polymerase II promoter involved in cellular response to chemical stimulus	-1.498	2.886	0.811	0.46
regulation of biomineral tissue development	regulation of biomineral tissue development	regulation of biomineral tissue development	-1.679	3.62	0.808	0.69
regulation of muscle tissue development	regulation of muscle tissue development	regulation of muscle tissue development	-3.387	3.246	0.835	0.474
regulation of animal organ morphogenesis	regulation of animal organ morphogenesis	regulation of animal organ morphogenesis	-5.887	3.665	0.824	0
regulation of catabolic process	regulation of catabolic process	regulation of catabolic process	-1.315	5.055	0.829	0.337
regulation of protein acetylation	regulation of protein acetylation	regulation of protein acetylation	-1.964	3.612	0.846	0.521
regulation of cellular component biogenesis	regulation of cellular component biogenesis	regulation of cellular component biogenesis	-2.18	5.027	0.85	0.239
regulation of cellular response to growth factor stimulus	regulation of cellular response to growth factor stimulus	regulation of cellular response to growth factor stimulus	-2.896	4.195	0.844	0.187
enzyme-linked receptor protein signaling pathway	enzyme-linked receptor protein signaling pathway	enzyme-linked receptor protein signaling pathway	-3.319	4.85	0.818	0.231
regulation of epithelial tube formation	regulation of epithelial tube formation	regulation of epithelial tube formation	-1.68	2.54	0.831	0.604
negative regulation of peptidyl-lysine acetylation	negative regulation of peptidyl-lysine acetylation	negative regulation of peptidyl-lysine acetylation	-1.715	2.722	0.819	0.562
negative regulation of cellular response to growth factor stimulus	negative regulation of cellular response to growth factor stimulus	negative regulation of cellular response to growth factor stimulus	-2.037	3.773	0.8	0.538
regulation of protein metabolic process	regulation of protein metabolic process	regulation of protein metabolic process	-2.427	5.803	0.799	0.42
regulation of peptide transport	regulation of peptide transport	regulation of peptide transport	-2.498	3.841	0.86	0.68
regulation of molecular function	regulation of molecular function	regulation of molecular function	-1.747	5.39	0.851	0.232
membrane depolarization during action potential	membrane depolarization during action potential	membrane depolarization during action potential	-1.498	2.862	0.899	0.44
positive regulation of macroautophagy	positive regulation of macroautophagy	positive regulation of macroautophagy	-2.896	3.595	0.805	0.268
regulation of organ growth	regulation of organ growth	regulation of organ growth	-2.152	3.655	0.804	0.5
regulation of cell migration	regulation of cell migration	regulation of cell migration	-1.456	4.587	0.858	0.218
regulation of heart morphogenesis	regulation of heart morphogenesis	regulation of heart morphogenesis	-2.07	2.52	0.843	0.472
regulation of signaling	regulation of signaling	regulation of signaling	-2.04	5.458	0.844	0.244
negative regulation of DNA-templated transcription	negative regulation of DNA-templated transcription	negative regulation of DNA-templated transcription	-3.953	5.34	0.74	0.17
regulation of phosphorus metabolic process	regulation of phosphorus metabolic process	regulation of phosphorus metabolic process	-2.799	5.036	0.823	0.352
regulation of signal transduction	regulation of signal transduction	regulation of signal transduction	-2.449	5.422	0.789	0.698
regulation of protein transport	regulation of protein transport	regulation of protein transport	-2.746	4.329	0.839	0.208
regulation of protein modification process	regulation of protein modification process	regulation of protein modification process	-2.109	5.045	0.814	0.35
regulation of locomotion	regulation of locomotion	regulation of locomotion	-1.567	4.68	0.865	0.205
regulation of gene expression	regulation of gene expression	regulation of gene expression	-3.203	6.557	0.761	0.6
apoptotic signaling pathway	apoptotic signaling pathway	apoptotic signaling pathway	-2.325	4.177	0.84	0.338
regulation of amyloid fibril formation	regulation of amyloid fibril formation	regulation of amyloid fibril formation	-2.02	2.803	0.858	0.591
regulation of ossification	regulation of ossification	regulation of ossification	-1.37	3.709	0.843	0.602
regulation of cellular component organization	regulation of cellular component organization	regulation of cellular component organization	-2.706	5.378	0.84	0.259
regulation of embryonic development	regulation of embryonic development	regulation of embryonic development	-2.147	3.745	0.804	0.598
regulation of sodium ion transmembrane transport	regulation of sodium ion transmembrane transport	regulation of sodium ion transmembrane transport	-1.466	3.4	0.86	0.639
regulation of fibroblast growth factor receptor signaling pathway involved in neural plate anterior/posterior pattern formation	regulation of fibroblast growth factor receptor signaling pathway involved in neural plate anterior/posterior pattern formation	regulation of fibroblast growth factor receptor signaling pathway involved in neural plate anterior/posterior pattern formation	-1.557	1.732	0.872	0.694
negative regulation of cell population proliferation	negative regulation of cell population proliferation	negative regulation of cell population proliferation	-2.443	4.446	0.788	0.653
regulation of phosphate metabolic process	regulation of phosphate metabolic process	regulation of phosphate metabolic process	-2.817	5.036	0.803	0.352
regulation of membrane potential	regulation of membrane potential	regulation of membrane potential	-2.096	4.528	0.871	0.193
positive regulation of cell differentiation	positive regulation of cell differentiation	positive regulation of cell differentiation	-3.461	4.52	0.739	0.679

### Sheet: Transport (orange)
Shared name	Name	Descriptopn	Value	Log_size	Uniqueness	Dispensibility
cytidine transport	cytidine transport	cytidine transport	-1.434	2.299	0.964	0.328
macromolecule localization	macromolecule localization	macromolecule localization	-2.513	6.047	0.953	0.428
inorganic cation transmembrane transport	inorganic cation transmembrane transport	inorganic cation transmembrane transport	-1.414	5.841	0.949	0.374
apical protein localization	apical protein localization	apical protein localization	-1.969	2.833	0.964	0.477
monoatomic cation transport	monoatomic cation transport	monoatomic cation transport	-2.421	6.015	0.948	0.43
monoatomic ion transport	monoatomic ion transport	monoatomic ion transport	-2.322	6.122	0.951	0.447
protein localization	protein localization	protein localization	-2.931	5.962	0.936	0.014
import into cell	import into cell	import into cell	-1.473	5.275	0.96	0.317
transmembrane transport	transmembrane transport	transmembrane transport	-3.142	6.61	0.939	0.547
nitrogen compound transport	nitrogen compound transport	nitrogen compound transport	-2.612	6.157	0.951	0.416
purine-containing compound transmembrane transport	purine-containing compound transmembrane transport	purine-containing compound transmembrane transport	-1.875	4.373	0.95	0.45
mitochondrial transmembrane transport	mitochondrial transmembrane transport	mitochondrial transmembrane transport	-1.327	4.325	0.963	0.253
pyrimidine-containing compound transmembrane transport	pyrimidine-containing compound transmembrane transport	pyrimidine-containing compound transmembrane transport	-1.791	3.789	0.955	0.407
uracil transmembrane transport	uracil transmembrane transport	uracil transmembrane transport	-1.557	2.461	0.951	0.335
mitochondrial transport	mitochondrial transport	mitochondrial transport	-1.396	4.566	0.952	0.62
secretion by cell	secretion by cell	secretion by cell	-1.508	5.213	0.958	0.312
guanine transmembrane transport	guanine transmembrane transport	guanine transmembrane transport	-1.557	2.365	0.953	0.604
guanine transport	guanine transport	guanine transport	-1.557	2.417	0.955	0.662
cellular localization	cellular localization	cellular localization	-2.133	6.051	0.949	0.429
inorganic ion transmembrane transport	inorganic ion transmembrane transport	inorganic ion transmembrane transport	-1.529	5.927	0.947	0.471
amide transport	amide transport	amide transport	-2.073	5.071	0.949	0.514
localization of cell	localization of cell	localization of cell	-2.575	1.978	0.975	0.168
carbohydrate derivative transport	carbohydrate derivative transport	carbohydrate derivative transport	-1.48	4.852	0.953	0.447
peptide transport	peptide transport	peptide transport	-2.172	4.991	0.949	0.295
inosine transport	inosine transport	inosine transport	-1.339	2.25	0.965	0.604

### Sheet: Metabolism (pink)
Shared name	Name	Descriptopn	Value	Log_size	Uniqueness	Dispensibility
histone modification	histone modification	histone modification	-1.358	5.052	0.984	0.437
cell motility	cell motility	cell motility	-2.578	5.14	0.996	0.011
protein acylation	protein acylation	protein acylation	-1.89	4.688	0.986	0
transcription by RNA polymerase II	transcription by RNA polymerase II	transcription by RNA polymerase II	-1.39	4.963	0.98	0.112
cell death	cell death	cell death	-1.546	4.95	0.996	0.01
cell migration	cell migration	cell migration	-2.121	4.739	0.991	0.01
macromolecule biosynthetic process	macromolecule biosynthetic process	macromolecule biosynthetic process	-1.645	6.662	0.98	0.47
modification-dependent macromolecule catabolic process	modification-dependent macromolecule catabolic process	modification-dependent macromolecule catabolic process	-1.483	5.4	0.986	0.105
protein modification process	protein modification process	protein modification process	-2.958	6.403	0.98	0.545
protein ubiquitination	protein ubiquitination	protein ubiquitination	-1.452	5.395	0.982	0.404
heterocycle biosynthetic process	heterocycle biosynthetic process	heterocycle biosynthetic process	-2.323	6.617	0.977	0.274
RNA metabolic process	RNA metabolic process	RNA metabolic process	-1.308	6.609	0.972	0.577
aromatic compound biosynthetic process	aromatic compound biosynthetic process	aromatic compound biosynthetic process	-2.293	6.607	0.977	0.535
histone monoubiquitination	histone monoubiquitination	histone monoubiquitination	-1.472	3.738	0.986	0.694
phosphate-containing compound metabolic process	phosphate-containing compound metabolic process	phosphate-containing compound metabolic process	-1.954	6.587	0.983	0.035
macroautophagy	macroautophagy	macroautophagy	-1.409	4.411	0.989	0.445
cell population proliferation	cell population proliferation	cell population proliferation	-3.29	4.523	0.997	0.009
phosphorus metabolic process	phosphorus metabolic process	phosphorus metabolic process	-1.78	6.598	0.987	0.176
DNA-templated transcription	DNA-templated transcription	DNA-templated transcription	-2.709	6.329	0.97	0.577

### Sheet: Molecular organisation (purple)
Shared name	Name	Descriptopn	Value	Log_size	Uniqueness	Dispensibility
collagen fibril organization	collagen fibril organization	collagen fibril organization	-1.676	3.384	0.976	0.361
amyloid fibril formation	amyloid fibril formation	amyloid fibril formation	-1.498	2.766	0.973	0.569
organelle organization	organelle organization	organelle organization	-1.433	6.027	0.967	0.676
cellular component biogenesis	cellular component biogenesis	cellular component biogenesis	-2.041	6.159	0.969	0.641
supramolecular fiber organization	supramolecular fiber organization	supramolecular fiber organization	-2.108	4.964	0.974	0.5
extracellular structure organization	extracellular structure organization	extracellular structure organization	-1.442	4.442	0.977	0.443
protein-containing complex assembly	protein-containing complex assembly	protein-containing complex assembly	-3.276	5.651	0.968	0.601
protein-containing complex organization	protein-containing complex organization	protein-containing complex organization	-4.588	5.903	0.968	0
chromosome organization	chromosome organization	chromosome organization	-1.654	5.568	0.971	0.587

### Sheet: Singletons
Shared name	Name	Descriptopn	Value	Log_size	Uniqueness	Dispensibility
hair cycle phase	hair cycle phase	hair cycle phase	-1.791	6.743	1	0
epithelial cell proliferation	epithelial cell proliferation	epithelial cell proliferation	-1.581	3.911	0.988	0.008
locomotion	locomotion	locomotion	-2.327	5.24	1	0
cellular homeostasis	cellular homeostasis	cellular homeostasis	-2.185	5.152	0.992	0
homeostatic process	homeostatic process	homeostatic process	-2.623	5.312	1	0
cell aggregation	cell aggregation	cell aggregation	-1.68	3.53	0.997	0.008
fibroblast growth factor receptor signaling pathway involved in neural plate anterior/posterior pattern formation	fibroblast growth factor receptor signaling pathway involved in neural plate anterior/posterior pattern formation	fibroblast growth factor receptor signaling pathway involved in neural plate anterior/posterior pattern formation	-1.557	1.699	0.605	0.685
actin filament-based process	actin filament-based process	actin filament-based process	-1.805	5.01	0.996	0.011

### Sheet: Terms
Value - This is the value (if any) that you provided alongside the GO term ID in your input data set. If pValues are given in data set they are transformed to Log10(pValue).
Frequency - This is the proportion of selected GO term in the EBI GOA database for the selected species. Higher value implies more general terms, lower implies more specific ones.
Uniqueness - Measures whether the term is an outlier when compared semantically to the whole list. Calculated as 1-(average semantic similarity of a term to all other terms). More unique terms tend to be less dispensable.
Dispensability - The semantic similarity threshold at which the term was removed from the list and assigned to a cluster. Cluster representatives always have dispensability less than the user-specified 'allowed similarity' cutoff.
LogSize - This is the Log10(Number of annotations for GO Term ID in selected species in the EBI GOA database).
